# HES3-dependent regulatory functions in development and fusion-positive rhabdomyosarcoma

**DOI:** 10.64898/2026.05.05.723070

**Authors:** Jack Kucinski, Matthew R. Kent, Katherine M. Silvius, Ambuj Kumar, Cenny Taslim, Genevieve C. Kendall

**Affiliations:** Molecular, Cellular, and Developmental Biology Program, The Ohio State University, Columbus, OH 43210, USA; Center for Childhood Cancer Research, The Abigail Wexner Research Institute, Nationwide Children’s Hospital, Columbus, OH 43215, USA; Department of Pediatrics, The Ohio State University College of Medicine, Columbus, OH 43210, USA

**Keywords:** HES-family transcription factors, developmental biology, chromatin regulation, rhabdomyosarcoma, cancer biology

## Abstract

HES3/Her3 is a transcription factor that functions in non-canonical STAT3 signaling to promote the renewal of neural stem cells and has roles in multiple cancer contexts. To study its role in development and disease, we previously generated a CRISPR/Cas9 zebrafish knockout of *her3*, the ortholog to human HES3. HES3 is also a cooperating gene in fusion-positive rhabdomyosarcoma, an aggressive pediatric cancer, where HES3 prevents terminal myogenic differentiation, and high expression correlates with worse patient outcomes. Here, we utilize our *her3/HES3* knockout model with chromatin and transcriptional profiling techniques to assess its role during early zebrafish gastrulation with the goal of understanding the function of this transcription factor and how these activities are co-opted in cancer. We found that the Her3/HES3 preferential binding motif is distinct from other HES-family members, including a CG-rich E-box motif, that it leverages to modulate the expression of genes involved in neurogenesis and WNT signaling. We also determined that motif preferences of Her3/HES3 altered its interactions with DNA, allowing it to function canonically as a transcriptional repressor with additional duality as an activator. In the context of PAX3::FOXO1, a monogenic driver of fusion-positive rhabdomyosarcoma, we find that Her3/HES3 plays an influential role in modulating the initial activities of this core oncogenic transcription factor. Upon expressing PAX3::FOXO1 in early developing zebrafish embryos, *her3* knockout allowed for enhanced activation of neural programs, which are observed in the human disease, along with alterations to cell adhesion programs. Patient tumor samples could be clustered and stratified based on *HES3* expression alone. We saw that patient PAX3::FOXO1-positive tumors with high levels of *HES3* contained a more neural identity than those with low levels of *HES3*, altogether suggesting HES3 plays a critical role in regulating this neural signature during both the initial functions of PAX3::FOXO1 and in established tumors.
