## Supplemental Table 1 for "HES3-dependent regulatory functions in development and fusion-positive rhabdomyosarcoma"

### Sheet: her3wt_targets
Her3_Targets
mepcea
her1
her7
si:ch211-283h6.4
usp39
spaw
sftpbb
hes2.1
espn
neurog1
id2a
dll4
her15.1
her15.2
ino80db
insm1b
ascl1a
gigyf2
her11
her5
pfdn6
mrpl11
ascl1b
stk24a
actr2b
phf10
dld
fam120b
si:zfos-1056e6.1
apmap
tuba4l
mcph1
csmd1a
angpt2a
cct5
cmbl
klhl15
eif2s3
ptgdsb.2
ptgdsb.1
msrb2
pip4k2aa
sema5a
c8g
zbtb43
LOC561325
cst14b.1
apooa
sat1a.2
prdx4
angptl2a
zgc:153704
sat1a.1
srrt
dhrs11a
ap3m2
tet3
notch1a
her12
her4.3
tas1r1
her4.1
her4.2
her4.4
her4.5
si:ch73-21g5.7
gadd45gb.1
ripply1
morn5
si:ch211-243g18.2
lhx6a
auh
st8sia4
cdc42se2
syk
gsk3ab
ca10a
wnt3
nsfb
capgb
mkxa
gabrb2a
vangl2
nhlh2
chd1
ripply2
palm2akap2
syt12
cat
ifitm5
lnx2b
chic1
cdx4
kdrl
smarca1
tfap2b
chrd
zgc:153039
mbd3a
si:ch1073-325m22.2
nkx3-2
foxa3
irf2bp1
slc19a3b
daw1
sphkap
gnai2a
inka1a
traip
mon1a
slc38a3a
sox3
nkain4
lgmn
med6
slc8a3
hic1
mvb12ba
zfand3
wdr26b
gnl2
snip1
gpn2
pigv
zdhhc18a
tcea3
dnali1
si:ch211-214c7.5
commd3
bmi1a
spag6
gtpbp4
otpa
kcmf1
zgc:111868
glrx3
ebf3a
rap1aa
midn
pank2
eif3s10
emx2
cyp1a
ulk3
amer2
si:ch73-264p11.1
cip2a
slc16a10
arf3a
wnt10b
pfkma
phf8
nanos3
zdhhc3b
ehmt2
slc44a4
odc1
tfap2d
pbx2
jazf1b
dla
ppp4r1
vegfc
keap1b
cul3a
sufu
ca2
valopa
ccnt2b
helz2c
zgc:112234
ubap2l
mapk3
psmg3
rassf4a
cxcl12a
drgx
cxcl18a.1
tmem72
vstm4a
bmper
uqcrfs1
gsk3aa
vent
tab2
acot7
hes2.2
zgc:158463
ipmkb
rgs6
zgc:66160
si:ch211-157c3.4
clcn7
arhgdig
eci1
nat15
carhsp1
abat
mettl22
rbfox1
dnase1
osr1
irx1b
epb41l3b
cirbpa
stk11
mir9-7
fem1a
scube2
chmp2a
meox1
kazald2
aup1
mixl1
bcor
rab4b
tmsb
eif4ebp3
gria1b
cbln1
tmx3a
tesk2
toe1
si:ch73-382f3.1
selenop2
zswim5
urod
tmem68
elovl8a
lyn
edn3b
asap2a
arrb2a
med11
rnasekb
zgc:103508
klf2b
calr3b
rx2
cplx4c
lnpk
mtx2
mir10d
gabarapl2
tmem231
chst6
spire2
vps4a
rbm48
efcab1
grnas
cdk6
fam133b
sfpq
zmym4.2
illr4
grna.1
grna.2
vps50
tbca
taf1
ccnt1
ltbp3
LOC558044
cdc42ep2
dpf2
myo1ca
klhl13
LOC567472
tmprss4b
scn4bb
mpzl2b
pafah1b2
si:dkey-111e8.4
si:dkey-111e8.5
ngdn
pabpn1
jph1a
gdap1
pi15a
nipbla
waca
gfm2
hexb
tlcd4b
plppr2a
pi4k2a
aldh4a1
her2
admp
tmem200a
cct3
kpna3
atg5
prdm1a
marveld3
phlpp2
cradd
ncaph2
sco2
socs2
tbr1b
tank
gcgb
lsm6
pou4f2
sc:d189
zgc:152968
ednraa
tmem184c
nr2f6a
lhx5
gnrh2
ncbp3
penkb
golga2
spo11
rbm38
cdx1a
pdgfrb
srebf1
tom1l2
drc3
tbl3
noxo1a
sco1
zgc:173575
znf1124
zgc:113407
sox8b
bin3
opn4b
fbxl2
zgc:65873
idh3b
wt1b
eif3m
prrg4
depdc7a
scocb
mif
clp1
septin8b
atg14
pycr1b
mafgb
dnai7
bmerb1
fbxo11a
sub1a
zgc:174237
si:ch211-251f6.7
si:ch211-251f6.6
zgc:173443
tpt1
snai1a
cxcr4b
dars1
asic4a
gmppaa
si:dkey-22p6.2
srsf11
ccdc113
usb1
nceh1b.1
tnfsf10
msl2b
larp4b
cxcl32b.1
manbal
zgc:109913
ube2c
pltp
ctsa
ncoa5
csrp1b
ptf1a
rftn2
zswim7
lingo1b
kcnq1.1
traf6
mid1ip1b
foxi3a
gata6
mhc1zja
tbl1xr1b
lyar
zbtb49
pfkfb4a
zgc:114123
rxrba
irx7
cd40
nek7
mllt1b
abcf2a
rras
prrg2
trpm4a
pih1d1
prl
prmt1
tspan4b
tnnt1
srrm2
kat7a
casp6b.1
casp6b.2
kiz
gli1
sostdc1a
ankmy2a
tspan13a
crppa
tmem106c
zgc:101806
mgp
c25h12orf75
larp6b
syncrip
foxi1
srsf3a
fkbp5
entpd8
ndfip1l
znf576.2
nkx2.9
nkx2.1
mbip
exoc6
usp1
pim3
zgc:158803
dusp11
stard10
clk4b
zeb1b
pfklb
ldb1b
si:dkey-93h22.8
pitx2
elovl6
inhbaa
eci2
dipk1c
tubb6
atoh1b
kif6
gnmt
hs1bp3
skp1
dolk
foxa1
mipol1
tyro3
mgaa
fbxo34
lgals3b
clec14a
jmjd7
tbpl2
her3
sult1st3
tas1r2.1
tas1r2.2
cnot2
znf574
grik5
tlr21
cnfn
cxcr3.1
cd4-1
ilf3a
psma3
efcab2
prdm14
s1pr2
vox
blnk
mir202
dntt
mir124-2
msra
efna1b
srsf5a
serinc5
zgc:158376
nfe2l3
nup153
zgc:77838
haus1
atp5fa1
thbs4b
zfyve19
ppp1r14d
spint1a
bdkrb1
kcnk10b
zp3.2
zp3
zgc:173556
xgb
pfn2b
gatc
asb2b
xpot
otx1
mdh1ab
zmpste24
commd9
dicp2.1
dicp2.2
sinhcafl
xpnpep3
st13
gorasp2
mccc2
rack1
pald1a
ndr2
lrrc20
ppa1a
mfsd2aa
casq2
atp5po
usp9
rpl8
ddx3xa
nyx
gpr34b
vangl1
zgc:172053
si:ch211-125e6.8
si:ch211-125e6.14
si:ch211-125e6.11
si:ch211-125e6.12
si:ch211-125e6.13
lectin
syngr2a
cenpx
notum1a
pycr1a
afap1l1b
ism1
gtpbp1
wdr47b
mcoln2
vtg1
vtg5
mfng
sult3st3
psma6l
abca5
zdhhc8b
stmn2a
upp1
gra
rbm12bb
fabp4b
ier2a
anxa2a
vapal
spry4
gal3st4
her8a
mpdu1b
zanl
tm4sf21b
sobpb
rps28
mir17a-1
mir18a
dre-mir-19a
dre-mir-20a
dre-mir-19b
mir92a-1
itsn2b
lpin1a
pfn4
dre-mir-212
dre-mir-132-1
cand1
mir16b
mir15a-1
dmbx1b
galnt18a
rplp0
clcn2a
thpo
sox2
cul3b
mir7147
gimap4
uncx4.1
chtf18
gng13a
fgf17
bcl2l16
ptpn11a
tmed2
ddx55
zgc:56235
pla2g3
brap
tor4aa
pi4kaa
pals2a
sertad2b
sft2d1
ppp2r5d
mea1
dnph1
tnpo2a
abl2
fnbp1l
soat1
terf2ip
atpv0e2
hoga1
oser1
atp6ap2
use1
mettl1
slc11a2
slc13a4
zgc:162331
rbm34
tbce
tomm20b
irf2bp2b
srsf2a
srsf3b
hspa5
rabepk
gng10
ddrgk1
otx2a
mdh1aa
noto
sema3fa
hsd17b12a
fabp10a
matr3l1.2
glrx
fgf2
nudt6
spry1
ankrd50
sypb
tmem154
mnd1
ap1m2
pnhd
ranbp3b
ctnnbl1
capsla
phyh
etv7
ube2t
kcna2b
zgc:194242
stambpa
tcf7l1a
tmem120b
dgcr2
ran
ppp3ca
rcor2
naa40
b3gat3
rprd1b
zgc:174862
znf341
g3bp2b
tpm2
zgc:114200
dcp2
reep5
mthfr
col9a1b
fam135a
eml2
dharma
si:ch211-137a8.2
zgc:162698
capns1b
zgc:101731
zgc:113149
rap1gap2a
xaf1
opn6a
mir124-5
rnd1a
prim1
prdm13
nkx2.2a
slc25a5
eya2
kat5b
foxb1a
hvcn1
aplnrb
pmaip1
snx18b
trim2a
sfrp2
manea
fut9a
dysf
mtm1
mtmr1a
ahi1
lft2
slc18b1
kirrel3l
wdr33
elavl1a
mir9-6
nt5c2l1
map3k7
gphna
micall2b
ugt5b4
ugt5b3
ugt5b2
ugt5b1
tlr2
ugt5b5
dnaja2a
sestd1
fancd2
gpx1b
emc3
sec61a1l
tex264a
ip6k2a
atic
pou5f3
haus4
jade3
pcyt1bb
pdk3b
zgc:101562
cited2
rbm39a
tmem161a
mir9-4
gatad2ab
gspt1l
zc3h15
mibp2
psmb11b
nsun4
dmbx1a
irx3a
clockb
lef1
czib
sting1
ppp3cb
ube2d2
zgc:110843
zgc:92242
nrg2b
rgs7a
satb1a
znf395a
tuba8l4
six7
zgc:101810
taf2
enpp2
ca14
mcrip1
fign
srsf4
dre-mir-190a
tpm1
lactb
alkbh4
khsrp
rpl7
rdh10b
znf219
kdr
camlg
kansl3
gas1b
mapre1b
msi2b
akap1b
lgals9l5
lgals9l4
lgals9l1
lgals9l3
snai1b
acy3.1
tacr3l
abca1a
aptx
osbp
zgc:194101
si:ch211-217k17.10
asap3
bola1
nr2f5
rpz
rpz2
rpz5
rpz4
zgc:174938
ubqln4
lamtor2
rab25b
rab11al
LOC100148066
mios
rpz6
rpz3
tmem176l.4
col28a1b
rhobtb4
cox5aa
ppp1r10
rab2a
ca8
adcy1a
plekhm1
trpm4b.2
zgc:153760
ghrhr2
irf3
trpm4b3
ca15c
ca15a
ca15b
gng7
dlx2a
dlx1a
ugt5a4
ugt5a2
ugt5a1
spinb
LOC100329294
srp19
zgc:101664
nudt12
nde1
foxc1a
arhgef11
neurod1
LOC572950
vapa
foxk2a
sox32
msraa
ldhd
LOC573060
atf4a
mpv17
mgat1b
lhx3
ykt6
iqcg
bncr
dcun1d1
dmac2l
pdp1
muc13b
